# Automatic Body Morphometric Analysis of Adult Zebrafish Using MicroCT

**DOI:** 10.1101/2025.09.19.677450

**Authors:** Mohammed Kanani, Ronald Young Kwon

## Abstract

Zebrafish (*Danio rerio*) are an important model for the study of musculoskeletal genetics, development, disease, regeneration, and evolution. While micro-computed tomography (microCT) allows for the assessment of quantitative 3D morphometric measures related to body size and shape and lean mass in adult zebrafish, computing these measures is typically a labor-intensive process. The purpose of this study was to develop fully automatic methods for the calculation of lean volume, fineness ratio, anterior and posterior swim bladder length, and standard length from microCT scans of adult zebrafish. Here, we show that built-in functions in the open-source software FIJI/ImageJ can be combined into fully automated methods to compute these measures. We show that measures computed by automated methods compare favorably to those computed using manual and semi-automated methods while significantly improving the throughput of data collection and eliminating inter-observer variability. We have implemented these methods as ImageJ macros, providing an accessible tool to facilitate the use of microCT for body morphometric analyses in adult zebrafish.
