## Supplementary material for "Automatic Body Morphometric Analysis of Adult Zebrafish Using MicroCT": fishLengthHeight.csv

DCM Name	Standard Length (mm)	Height (mm)	Fineness Ratio
example_fish_1.DCM	20.79	5.8585	3.5487
example_fish_2.DCM	21.42	5.8454	3.6644
example_fish_3	26.628	6.3908	4.1666
example_fish_4	26.334	6.6785	3.9431
