## Supplementary material for "Automatic Body Morphometric Analysis of Adult Zebrafish Using MicroCT": leanVolume.csv

DCM Name	Total Slices	(1/2.5)th Slice	Default Threshold	MaxEntropy Threshold	Volume (mm3)
C0015522_297_CT control 01.DCM	1156	462	1710	5010	152.6206
C0015522_489_CT control 02.DCM	1150	460	1486	4767	152.049
tnfrsf11a Group#01=D0017613_288_530_CT_DCM	1566	626	1649	6282	250.6031
tnfrsf11a Group#01=D0017613_497_520_CT_DCM	1572	629	1748	5715	280.0232
